# Genomic and structural insights into Jyvaskylavirus, the first giant virus isolated from Finland

**DOI:** 10.1101/2024.10.16.618641

**Authors:** Gabriel Magno de Freitas Almeida, Iker Arriaga, Bruna Luiza de Azevedo, Miika Leppänen, Jonatas Santos Abrahao, Julien Andreani, Davide Zabeo, Janne Ravantti, Nicola GA Abrescia, Lotta-Riina Sundberg

**Affiliations:** The Norwegian College of Fishery Science, Faculty of Biosciences, Fisheries and Economics, UiT □ The Arctic University of Norway, Tromsø, Norway; Structure and Cell Biology of Viruses Lab, CIC bioGUNE, Basque Research and Technology Alliance (BRTA), Derio, Spain; Universidade Federal de Minas Gerais, Institute of Biological Sciences, Department of Microbiology, Belo Horizonte, Minas Gerais, Brazil; University of Jyväskylä, Department of Biological and Environmental Science and Nanoscience Center, Jyväskylä, Finland; Aix Marseille Univ, MEPHI, Marseille, France; IHU-Méditerranée infection, Marseille, France; Diamond Light Source, Harwell Science and Innovation Campus, Didcot, UK; University of Helsinki, Molecular and Integrative Biosciences Research Programme, Helsinki, Finland; Ikerbasque, Basque Foundation for Science, Bilbao, Spain

## Abstract

Giant viruses of protists are a diverse and likely ubiquitous group of organisms. Here, we describe Jyvaskylavirus, the first giant virus isolated from Finland. This clade B marseillevirus was found in *Acanthamoeba castellanii* from a composting soil sample in Jyväskylä, Central Finland. Its genome shares similarities with other marseilleviruses. Helium ion microscopy and electron microscopy of infected cells unraveled stages of the Jyvaskylavirus lifecycle. We reconstructed the Jyvaskylavirus particle to 6.3 Å resolution using cryo-EM. The ∼2,500 Å diameter virion displays structural similarities to other *Marseilleviridae* giant viruses. The capsid comprises of 9,240 copies of the major capsid protein ORF184, which possesses a double jellyroll fold arranged in trimers forming pseudo-hexameric capsomers. Below the capsid shell, the internal membrane vesicle encloses the genome. Through cross-structural and -sequence comparisons with other *Marseilleviridae* using AI-based software in model building and prediction, we elucidated ORF142 as the penton protein, which plugs the twelve vertices of the capsid. Five additional ORFs were identified, with models predicted and fitted into densities that either cap the capsomers externally or stabilize them internally. The isolation of Jyvaskylavirus suggests that these viruses may be widespread in the boreal environment and provide structural insights extendable to other marseilleviruses.
