## Supplementary table 1 for "Genomic and structural insights into Jyvaskylavirus, the first giant virus isolated from Finland"

### Sheet: Sample list and details
Sample ID	Collection date	Sample type	Isolation results after three passages			Figures indicating the viral morphologies	Details
			A. castellanii	A. polyphaga	V. vermiformis
1	2019-07-24	Small lake in Jyväskylä	Negative	Negative	Negative
2	2019-07-24	Jyväsjärvi lake water	Negative	Negative	Negative		Water samples collected from lake Jyvasjarvi (Jyvaskyla, Finland). Each sample came from a different sampling point.
5	2019-07-19	Jyväsjärvi lake (concentrated water)	Negative	Negative	Negative
18	2019-08-11	Jyväsjärvi lake water	Negative	Negative	Negative
19	2019-08-11	Jyväsjärvi lake water	Negative	Negative	Negative
20	2019-08-11	Jyväsjärvi lake water	Negative	Negative	Negative
21	2019-08-11	Jyväsjärvi lake water	Negative	Negative	Negative
22	2019-08-11	Jyväsjärvi lake water	Negative	Negative	Negative
23	2019-08-11	Jyväsjärvi lake water	Negative	Negative	Negative
24	2019-08-11	Jyväsjärvi lake water	Negative	Negative	Unconfirmed CPE
25	2019-08-11	Jyväsjärvi lake water	Negative	Negative	Negative
35	2019-10-24	Jyväsjärvi lake water	Negative	Negative	Unconfirmed CPE
36	2019-10-24	Jyväsjärvi lake water	Negative	Negative	Negative
37	2019-10-24	Jyväsjärvi lake water	Negative	Negative	Negative
38	2019-10-24	Jyväsjärvi lake water	Negative	Negative	Negative
40	2019-10-24	Jyväsjärvi lake water	Negative	Negative	Unconfirmed CPE
45	2019-12-20	Jyväsjärvi lake water	Negative	Negative	Negative
47	2018-11-16	Jyväsjärvi lake water	Negative	Negative	Negative
3	2019-07-24	Outlet from the University fish tanks	Negative	Negative	Negative		Water samples collected from the University of Jyvaskyla.
4	2019-07-24	University aquarium	Negative	Negative	Negative
34	2019-10-24	University aquarium	Negative	Negative	Negative
6	2019-06-25	Finnish fish farm water	Negative	Negative	Negative		Water samples from Finnish fish farms. These were collected during another project.
7	2019-06-25	Finnish fish farm water	Negative	Negative	Negative		Reference: Runtuvuori-Salmela A, HMT Kunttu, E Laanto, GMF Almeida, K Mäkelä, M Middelboe, L-R Sundberg. Prevalence of genetically similar Flavobacterium columnare phages across aquaculture environments reveals a strong potential for pathogen control. bioRxiv 2020.09.23.309583; doi: https://doi.org/10.1101/2020.09.23.309583
8	2019-07-08	Finnish fish farm water	Negative	Negative	Unconfirmed CPE
9	2019-07-08	Finnish fish farm water	Negative	Negative	Negative
10	2019-07-09	Finnish fish farm water	Negative	Negative	Negative		The following samples originated from the same location but were collected at different dates:
11	2019-07-09	Finnish fish farm water	Negative	Negative	Negative		12, 13, 48, 49
12	2019-07-13	Finnish fish farm water	Negative	Negative	Negative		52, 55
13	2019-07-13	Finnish fish farm water	Negative	Negative	Negative		8, 9, 53, 57
14	2019-07-29	Finnish fish farm water	Negative	Negative	Negative		6, 7, 54, 56
15	2019-07-23	Finnish fish farm water	Negative	Negative	Negative		10, 11, 59, 60
16	2019-07-23	Finnish fish farm water	Negative	Negative	Unconfirmed CPE		12, 61
17	2019-07-31	Finnish fish farm water	Negative	Negative	Negative		62, 63
48	2019-09-11	Finnish fish farm water	Negative	Negative	Negative		15, 16, 64, 66
49	2019-09-04	Finnish fish farm water	Negative	Negative	Negative		17, 65
50	2019-08-26	Finnish fish farm water	Negative	Negative	Negative
51	2019-09-04	Finnish fish farm water	Negative	Negative	Negative
52	2019-08-13	Finnish fish farm water	Negative	Negative	Negative
53	2019-07-08	Finnish fish farm water	Negative	Negative	Negative
54	2019-06-25	Finnish fish farm water	Negative	Negative	Negative
55	2019-08-13	Finnish fish farm water	Negative	Negative	Negative
56	2019-06-25	Finnish fish farm water	Negative	Negative	Negative
57	2019-07-08	Finnish fish farm water	Negative	Negative	Negative
58	2019-08-13	Finnish fish farm water	Negative	Negative	Negative
59	2019-07-09	Finnish fish farm water	Negative	Negative	Negative
60	2019-07-09	Finnish fish farm water	Negative	Negative	Negative
61	2019-07-29	Finnish fish farm water	Negative	Negative	Negative
62	2019-07-13	Finnish fish farm water	Negative	Negative	Negative
63	2019-07-13	Finnish fish farm water	Negative	Negative	Negative
64	2019-07-23	Finnish fish farm water	Negative	Negative	Negative
65	2019-07-31	Finnish fish farm water	Negative	Negative	Negative
66	2019-07-23	Finnish fish farm water	Negative	Negative	Negative
26	2019-08-11	Kangas river water (Jyväskylä)	Negative	Negative	Negative		Samples collected from the Kangas region (Jyvaskyla, Finland). Each sample came from a different sampling point.
27	2019-08-11	Kangas river water (Jyväskylä)	Negative	Negative	Negative
28	2019-08-11	Kangas moist soil (Jyväskylä)	Negative	Negative	Negative
29	2019-08-11	Kangas moist soil (Jyväskylä)	Negative	Negative	Negative
30	2019-08-11	Kangas river mud (Jyväskylä)	Negative	Negative	Negative
31	2019-08-11	Kangas river mud (Jyväskylä)	Negative	Negative	Negative
32	2019-08-11	Kangas river mud (Jyväskylä)	Negative	Negative	Negative
33	2019-08-11	Kangas river mud (Jyväskylä)	Negative	Negative	Negative
41	2019-10-24	Kangas river water (Jyväskylä)	Negative	Negative	Negative
42	2019-10-24	Kangas river water (Jyväskylä)	Negative	Negative	Negative
43	2019-10-24	Kangas river water (Jyväskylä)	Negative	Negative	Negative
44	2019-10-24	Kangas river water (Jyväskylä)	Negative	Negative	Negative
46	2019-12-20	Kangas river water (Jyväskylä)	Negative	Negative	Negative
67	22.8.2018 to 5.9.2018	Finnish RAS tank	Negative	Negative	Negative		Samples collected from a recirculating aquaculture farm during another project. Water and pellets from the tanks were collected together. Stored at cold room from 5.9.2019.
68	22.8.2018 to 5.9.2018	Finnish RAS tank	Negative	Negative	Negative		All these samples originated from different tanks inside the same farm
69	22.8.2018 to 5.9.2018	Finnish RAS tank	Negative	Negative	Negative		Reference: Almeida, G. M. F., Mäkelä, K., Laanto, E., Pulkkinen, J., Vielma, J., & Sundberg, L. R. (2019). The fate of bacteriophages in recirculating aquaculture systems (RAS)—towards developing phage therapy for RAS. Antibiotics. https://doi.org/10.3390/antibiotics8040192
70	22.8.2018 to 5.9.2018	Finnish RAS tank	Negative	Negative	Negative
71	22.8.2018 to 5.9.2018	Finnish RAS tank	Negative	Negative	Unconfirmed CPE
72	22.8.2018 to 5.9.2018	Finnish RAS tank	Negative	Negative	Negative
73	22.8.2018 to 5.9.2018	Finnish RAS tank	Contamination by fungus	Contamination by fungus	Contamination by fungus
74	22.8.2018 to 5.9.2018	Finnish RAS tank	Contamination by fungus	Negative	Contamination by fungus
75	22.8.2018 to 5.9.2018	Finnish RAS tank	Negative	Negative	Negative
76	22.8.2018 to 5.9.2018	Finnish RAS tank	Negative	Negative	Contamination by fungus
77	22.8.2018 to 5.9.2018	Finnish RAS tank	Negative	Negative	Unconfirmed CPE
78	22.8.2018 to 5.9.2018	Finnish RAS tank	Contamination by fungus	Contamination by fungus	Contamination by fungus
79	22.8.2018 to 5.9.2018	Finnish RAS tank	Positive	Negative	Negative	Figure 1A, 1B
80	22.8.2018 to 5.9.2018	Finnish RAS tank	Negative	Negative	Negative
81	22.8.2018 to 5.9.2018	Finnish RAS tank	Negative	Negative	Negative
82	22.8.2018 to 5.9.2018	Finnish RAS tank	Negative	Negative	Contamination by fungus
83	22.8.2018 to 5.9.2018	Finnish RAS tank	Negative	Negative	Negative
84	22.8.2018 to 5.9.2018	Finnish RAS tank	Negative	Contamination by fungus	Contamination by fungus
86	2018-04-18	University experimental aquarium water	Positive	Negative	Negative	Figure 1B	Samples collected during an experimental infection made in another project. All were frozen with 10% chloroform.
87	2018-04-18	University experimental aquarium water	Positive	Negative	Negative	Figure 1B	All these samples were collected from aquaria kept inside the same experimental facility.
88	2018-04-18	University experimental aquarium water	Positive	Negative	Negative	Figure 1B, 1C	Reference: Almeida, G. M. F., Laanto, E., Ashrafi, R., & Sundberg, L. R. (2019). Bacteriophage adherence to mucus mediates preventive protection against pathogenic bacteria. MBio. https://doi.org/10.1128/mBio.01984-19
89	2018-04-18	University experimental aquarium water	Positive	Negative	Negative
90	2018-04-18	University experimental aquarium water	Positive	Negative	Negative	Figure 1B
91	2018-04-18	University experimental aquarium water	Positive	Negative	Negative
92	2018-04-18	University experimental aquarium water	Positive	Negative	Negative	Figure 1A
93	2018-04-18	University experimental aquarium water	Positive	Negative	Negative	Figure 1A
39	2019-10-24	Jyväsjärvi lake flooded soil	Negative	Negative	Negative		Soil samples.
Soil 1/2	2019-07-24	Jyväsjärvi lake soil	Negative	Negative	Unconfirmed CPE
Soil 3/4	2019-07-24	University soil	Negative	Negative	Negative
Soil 5/6	2019-07-24	University soil	Negative	Negative	Negative
85	2020-01-27	Jyväskylä compost sample	Positive	Negative	Negative	Figure 1D, Figure 3, Figure 4	Jyvaskylavirus
	Negative means that no CPE was detected in any of the three passages.
	Unconfirmed CPE means that although cells have shown cytophatic effect in a passage, no viral like particles were seen by EM and the CPE did not appear again after re-inoculations on the same host species.
	Contamination by fungus means that hyphae growth took over the cultures despite the use of amphotericin in the samples.
	Positive means that viral presence was confirmed by EM and posterior passages.
