## Supplementary table 2 for "Genomic and structural insights into Jyvaskylavirus, the first giant virus isolated from Finland"

### Sheet: BLASTp
ORF	Lenght (nt)	Start	Stop	Strand	Best hit BLASTp (database: nr; expect threshold: 0.001)	Score	Query cover	e-value	Identity	NCVOG
1	687	117	803	-	hypothetical protein PMV_118 [Port-miou virus]	474	1	4e-169	100.00%	Uncharacterized
2	2337	827	3163	-	putative ATPase [Port-miou virus]	1551	1	0.0	99.87%	DNA replication, recombination and repair
3	681	3197	3877	-	hypothetical protein PMV_120 [Port-miou virus]	458	1	1e-162	99.56%	Uncharacterized
4	321	3897	4217	+	hypothetical protein LAU_0139 [Lausannevirus]	201	1	5e-65	99.06%	Uncharacterized
5	336	4226	4561	+	hypothetical protein LAU_0140 [Lausannevirus]	219	1	7e-72	100.00%	Uncharacterized
6	429	4809	5237	+	hypothetical protein PMV_123 [Port-miou virus]	289	1	6e-98	98.59%	Uncharacterized
7	456	5252	5707	-	hypothetical protein LAU_0142 [Lausannevirus]	295	1	2e-100	92.72%	Uncharacterized
8	645	5763	6407	+	hypothetical protein PMV_125 [Port-miou virus]	431	1	2e-152	98.13%	Uncharacterized
9	507	6614	7120	-	hypothetical protein LAU_0144 [Lausannevirus]	342	1	7e-119	100.00%	Uncharacterized
10	429	7154	7582	-	hypothetical protein PMV_127 [Port-miou virus]	292	1	8e-100	99.30%	Uncharacterized
11	570	7601	8170	-	hypothetical protein LAU_0146 [Lausannevirus]	388	1	5e-136	98.41%	Uncharacterized
12	687	8284	8970	-	hypothetical protein LAU_0147 [Lausannevirus]	465	1	3e-165	98.68%	Uncharacterized
13	309	8944	9252	+	hypothetical protein A3303_gp181 [Brazilian marseillevirus]	84.7	0.64	3e-19	56.06%	Uncharacterized
14	678	9273	9950	-	hypothetical protein PMV_130 [Port-miou virus]	458	1	1e-162	99.56%	Uncharacterized
15	600	9984	10583	-	hypothetical protein PMV_131 [Port-miou virus]	398	1	9e-140	97.99%	Uncharacterized
16	492	10609	11100	+	hypothetical protein LAU_0151 [Lausannevirus]	339	1	1e-117	98.77%	Uncharacterized
17	615	11097	11711	-	hypothetical protein LAU_0152 [Lausannevirus]	416	1	8e-147	100.00%	Uncharacterized
18	420	11730	12149	-	hypothetical protein LAU_0153 [Lausannevirus]	283	1	5e-96	99.28%	Uncharacterized
19	846	12136	12981	+	putative serine/threonine protein kinase [Lausannevirus]	581	0.99	0.0	100.00%	Signal transduction regulation
20	549	12993	13541	+	hypothetical protein LAU_0155 [Lausannevirus]	373	1	2e-130	98.90%	Uncharacterized
21	438	13557	13994	+	hypothetical protein LAU_0156 [Lausannevirus]	305	1	1e-104	100.00%	Uncharacterized
22	435	14041	14475	+	hypothetical protein LAU_0157 [Lausannevirus]	294	1	1e-100	100.00%	Uncharacterized
23	885	14839	15723	+	putative A32-like packaging ATPase [Kurlavirus BKC-1]	540	0.89	0.0	98.10%	Virion structure and morphogenesis
24	591	15746	16336	-	hypothetical protein LAU_0162 [Lausannevirus]	401	1	4e-141	99.49%	Uncharacterized
25	819	16581	17399	-	hypothetical protein LAU_0163 [Lausannevirus]	560	1	0.0	99.63%	Uncharacterized
26	2709	17502	20210	+	putative primase [Lausannevirus]	1875	1	0.0	100.00%	DNA replication, recombination and repair
27	426	20564	20989	-	hypothetical protein LAU_0166 [Lausannevirus]	294	1	1e-100	100.00%	Uncharacterized
28	1155	21046	22200	+	eukaryotic peptide chain release factor subunit 1 [Port-miou virus]	789	1	0.0	100.00%	Translation
29	336	22479	22814	-	hypothetical protein PMV_148 [Port-miou virus]	163	0.71	3e-50	100.00%	Uncharacterized
30	333	22748	23080	-	hypothetical protein PMV_149 [Port-miou virus]	218	1	3e-71	98.18%	Uncharacterized
31	375	23101	23475	+	hypothetical protein LAU_0171 [Lausannevirus]	257	1	2e-86	100.00%	Uncharacterized
32	534	23498	24031	-	hypothetical protein LAU_0172 [Lausannevirus]	363	1	7e-127	100.00%	Uncharacterized
33	438	24068	24505	-	hypothetical protein PMV_152 [Port-miou virus]	294	1	1e-100	100.00%	Uncharacterized
34	1515	24528	26042	-	hypothetical protein PMV_153 [Port-miou virus]	1028	1	0.0	100.00%	Uncharacterized
35	366	26074	26439	+	hypothetical protein LAU_0175 [Lausannevirus]	251	1	3e-84	100.00%	Uncharacterized
36	483	26457	26939	+	hypothetical protein LAU_0176 [Lausannevirus]	325	1	2e-112	100.00%	Uncharacterized
37	486	26962	27447	-	hypothetical protein PMV_156 [Port-miou virus]	322	1	8e-111	99.38%	Uncharacterized
38	558	27473	28030	-	hypothetical protein LAU_0178 [Lausannevirus]	382	1	4e-134	99.46%	Uncharacterized
39	366	28003	28368	+	hypothetical protein PMV_158 [Port-miou virus]	244	1	1e-81	99.17%	Uncharacterized
40	981	28390	29370	-	origin of replication-binding protein [Noumeavirus]	286	0.64	8e-91	66.96%	DNA replication, recombination and repair
41	3516	29694	33209	-	helicase origin-binding-protein [Cannes 8 virus]	1509	0.99	0.0	63.64%	DNA replication, recombination and repair
42	312	33302	33613	+	hypothetical protein LAU_0184 [Lausannevirus]	154	0.93	2e-46	95.83%	Uncharacterized
43	492	33624	34115	-	hypothetical protein LAU_0185 [Lausannevirus]	311	0.94	2e-106	98.70%	Uncharacterized
44	336	34257	34592	+	hypothetical protein LAU_0186 [Lausannevirus]	230	1	3e-76	100.00%	Uncharacterized
45	678	34608	35285	-	hypothetical protein LAU_0187 [Lausannevirus]	463	1	8e-165	100.00%	Uncharacterized
46	375	35292	35666	-	hypothetical protein LAU_0188 [Lausannevirus]	257	1	1e-86	100.00%	Uncharacterized
47	303	35711	36013	-	hypothetical protein LAU_0189 [Lausannevirus]	167	1	2e-51	80.00%	Uncharacterized
48	306	36220	36525	-	hypothetical protein B1750_gp278 [Noumeavirus]	168	1	6e-52	79.21%	Uncharacterized
49	573	36491	37063	-	hypothetical protein LAU_0192 [Lausannevirus]	257	0.82	8e-85	77.56%	Uncharacterized
50	999	37098	38096	-	class 3 lipase [Port-miou virus]	558	0.85	0.0	93.66%	Lipid metabolism
51	1338	38054	39391	-	conserved zinc-finger protein [Lausannevirus]	916	1	0.0	99.33%	Miscellaneous
52	1092	39437	40528	-	putative Flap endonuclease [Lausannevirus]	739	1	0.0	100.00%	DNA replication, recombination and repair
53	444	40865	41308	-	hypothetical protein PMV_175 [Port-miou virus]	300	0.99	8e-103	98.63%	Uncharacterized
54	399	41280	41678	+	hypothetical protein LAU_0199 [Lausannevirus]	174	0.63	4e-54	100.00%	Uncharacterized
55	1044	41739	42782	+	hypothetical protein PMV_177 [Port-miou virus]	718	1	0.0	99.71%	Uncharacterized
56	3888	42804	46691	-	hypothetical protein PMV_178 [Port-miou virus]	2601	1	0.0	99.54%	Uncharacterized
57	861	46746	47606	-	serine/threonine-protein kinase [Lausannevirus]	586	1	0.0	99.65%	Signal transduction regulation
58	1221	47914	49134	-	hypothetical protein LAU_0204 [Lausannevirus]	837	1	0.0	100.00%	Uncharacterized
59	411	49174	49584	+	hypothetical protein PMV_182 [Port-miou virus]	284	1	7e-97	100.00%	Uncharacterized
60	885	49679	50563	+	putative serine/threonine protein kinase [Lausannevirus]	619	1	0.0	100.00%	Signal transduction regulation
61	1554	50583	52136	-	hypothetical protein PMV_184 [Port-miou virus]	1051	1	0.0	99.03%	Uncharacterized
62	390	52176	52565	+	hypothetical protein LAU_0207 [Lausannevirus]	252	1	2e-84	100.00%	Uncharacterized
63	330	52562	52891	+	hypothetical protein LAU_0208 [Lausannevirus]	224	1	7e-74	100.00%	Uncharacterized
64	813	52912	53724	-	putative transcription initiation factor TFIIB [Lausannevirus]	556	1	0.0	100.00%	Transcription and RNA processing
65	819	53777	54595	-	proliferating cell nuclear antigen [Lausannevirus]	561	1	0.0	100.00%	DNA replication, recombination and repair
66	3084	54712	57795	+	ribonucleoside-diphosphate reductase large chain [Lausannevirus]	2136	1	0.0	99.81%	Nucleotide metabolism
67	660	57845	58504	+	hypothetical protein LAU_0212 [Lausannevirus]	419	1	2e-147	92.24%	Uncharacterized
68	393	58511	58903	-	conserved putative secreted protein [Lausannevirus]	266	1	7e-90	100.00%	Uncharacterized
69	306	58947	59252	+	hypothetical protein PMV_191 [Port-miou virus]	199	1	2e-64	100.00%	Uncharacterized
70	561	59275	59835	-	hypothetical protein LAU_0215 [Lausannevirus]	372	1	6e-130	100.00%	Uncharacterized
71	390	59877	60266	+	putative RING finger E3 ubiquitin ligase [Lausannevirus]	257	1	3e-86	100.00%	Other metabolic functions
72	585	60266	60850	+	hypothetical protein LAU_0217 [Lausannevirus]	397	1	2e-139	100.00%	Uncharacterized
73	384	60871	61254	-	hypothetical protein LAU_0218 [Lausannevirus]	243	1	1e-80	100.00%	Uncharacterized
74	2379	61283	63661	+	D6/D11-like helicase [Lausannevirus]	1614	1	0.0	99.49%	DNA replication, recombination and repair
75	399	63937	64335	-	hypothetical protein PMV_196 [Port-miou virus]	263	1	1e-88	100.00%	Uncharacterized
76	735	64336	65070	-	putative RuvC-like Holliday junction resolvase [Lausannevirus]	491	1	4e-175	100.00%	DNA replication, recombination and repair
77	468	65138	65605	-	putative deoxynucleotide monophosphate kinase [Lausannevirus]	318	1	2e-109	100.00%	Nucleotide metabolism
78	318	65613	65930	+	hypothetical protein PMV_199 [Port-miou virus]	196	1	9e-63	100.00%	Uncharacterized
79	666	65951	66616	-	hypothetical protein PMV_200 [Port-miou virus]	427	1	1e-150	100.00%	Uncharacterized
80	657	66886	67542	+	hypothetical protein LAU_0225 [Lausannevirus]	437	1	7e-155	100.00%	Uncharacterized
81	465	67560	68024	-	putative DNA-directed RNA polymerase 30 kDa polypeptide [Lausannevirus]	315	1	2e-108	100.00%	Transcription and RNA processing
82	1041	68074	69114	+	putative class 3 lipase [Lausannevirus]	711	1	0.0	99.71%	Lipid metabolism
83	756	69146	69901	-	hypothetical protein LAU_0228 [Lausannevirus]	503	1	1e-179	100.00%	Uncharacterized
84	375	69941	70315	-	hypothetical protein LAU_0229 [Lausannevirus]	256	1	2e-86	100.00%	Uncharacterized
85	2367	70305	72671	-	hypothetical protein LAU_0230 [Lausannevirus]	1566	1	0.0	99.87%	Uncharacterized
86	627	72713	73339	+	putative RNA methyltransferase [Lausannevirus]	420	1	4e-148	100.00%	Transcription and RNA processing
87	888	73372	74259	+	putative patatin-like phospholipase [Lausannevirus]	609	1	0.0	100.00%	Lipid metabolism
88	1158	74333	75490	+	hypothetical protein PMV_209 [Port-miou virus]	771	1	0.0	99.48%	Uncharacterized
89	1188	75513	76700	-	hypothetical protein PMV_210 [Port-miou virus]	809	1	0.0	99.24%	Uncharacterized
90	411	76735	77145	-	thioredoxin [Lausannevirus]	284	1	9e-97	100.00%	Other metabolic functions
91	441	77142	77582	-	hypothetical protein PMV_212 [Port-miou virus]	300	1	1e-102	100.00%	Uncharacterized
92	948	77585	78532	-	hypothetical protein LAU_0237 [Lausannevirus]	649	1	0.0	100.00%	Uncharacterized
93	630	78576	79205	-	hypothetical protein LAU_0238 [Lausannevirus]	421	1	1e-148	100.00%	Uncharacterized
94	324	79234	79557	+	hypothetical protein LAU_0239 [Lausannevirus]	219	1	4e-72	100.00%	Uncharacterized
95	561	79579	80139	-	thymidine kinase [Lausannevirus]	382	1	3e-134	100.00%	Nucleotide metabolism
96	573	80172	80744	+	putative zinc finger/DNA-binding protein [Lausannevirus]	395	1	7e-139	100.00%	Miscellaneous
97	495	80772	81266	+	hypothetical protein LAU_0242 [Lausannevirus]	337	1	7e-117	99.39%	Uncharacterized
98	831	81263	82093	-	hypothetical protein LAU_0243 [Lausannevirus]	568	1	0.0	99.64%	Uncharacterized
99	552	82139	82690	+	hypothetical protein PMV_219 [Port-miou virus]	381	1	1e-133	100.00%	Uncharacterized
100	564	82722	83285	+	hypothetical protein LAU_0245 [Lausannevirus]	384	1	8e-135	100.00%	Uncharacterized
101	4578	83310	87887	-	putative D6/D11-like helicase [Port-miou virus]	3144	1	0.0	99.93%	DNA replication, recombination and repair
102	528	87982	88509	-	putative NUDIX hydrolase [Port-miou virus]	352	1	1e-122	100.00%	Transcription and RNA processing
103	960	88589	89548	-	putative ribonuclease III [Port-miou virus]	650	1	0.0	99.37%	Transcription and RNA processing
104	1515	90606	92120	+	restriction endonuclease [Noumeavirus]	900	1	0.0	83.93%	Host-virus interaction
105	678	92098	92775	+	hypothetical protein LAU_0253 [Lausannevirus]	467	1	3e-166	99.56%	Uncharacterized
106	669	92811	93479	+	hypothetical protein LAU_0254 [Lausannevirus]	461	1	3e-164	99.55%	Uncharacterized
107	681	93512	94192	+	hypothetical protein PMV_229 [Port-miou virus]	462	1	2e-164	100.00%	Uncharacterized
108	738	94206	94943	+	hypothetical protein PMV_230 [Port-miou virus]	504	1	2e-180	98.37%	Uncharacterized
109	1395	94987	96381	+	hypothetical protein LAU_0257 [Lausannevirus]	959	1	0.0	99.78%	Uncharacterized
110	2760	96992	99751	+	putative serine/threonine protein kinase [Port-miou virus]	1889	1	0.0	99.35%	Signal transduction regulation
111	696	99781	100476	+	hypothetical protein LAU_0261 [Lausannevirus]	475	1	3e-169	99.13%	Uncharacterized
112	1806	100953	102758	-	conserved putative membrane protein [Lausannevirus]	1104	1	0.0	99.00%	Virion structure and morphogenesis
113	1392	102825	104216	-	putative MutH/Vsr/archaeal HJR-like endonuclease [Lausannevirus]	902	1	0.0	94.82%	DNA replication, recombination and repair
114	312	104294	104605	-	hypothetical protein LAU_0266 [Lausannevirus]	212	1	3e-69	100.00%	Uncharacterized
115	996	104682	105677	+	hypothetical protein PMV_239 [Port-miou virus]	683	1	0.0	98.79%	Uncharacterized
116	351	105855	106205	+	hypothetical protein PMV_240 [Port-miou virus]	235	1	4e-78	100.00%	Uncharacterized
117	594	106297	106890	-	putative alkylated DNA repair protein [Port-miou virus]	405	1	1e-142	99.49%	DNA replication, recombination and repair
118	576	106896	107471	-	hypothetical protein LAU_0271 [Lausannevirus]	395	1	9e-139	100.00%	Uncharacterized
119	393	107757	108149	-	hypothetical protein LAU_0272 [Lausannevirus]	543	1	8e-92	100.00%	Uncharacterized
120	1092	108185	109276	-	putative serine/threonine protein kinase [Lausannevirus]	738	1	0.0	98.35%	Signal transduction regulation
121	462	109668	110129	+	hypothetical protein PMV_246 [Port-miou virus]	301	1	4e-103	100.00%	Uncharacterized
122	546	110338	110883	-	hypothetical protein LAU_0276 [Lausannevirus]	374	1	1e-130	100.00%	Uncharacterized
123	960	111019	111978	+	ribonucleoside-diphosphate reductase small subunit [Port-miou virus]	659	1	0.0	99.69%	Nucleotide metabolism
124	819	112001	112819	-	chaperone protein DnaJ [Lausannevirus]	553	1	0.0	100.00%	DNA replication, recombination and repair
125	1296	113176	114471	+	putative superfamily II helicase [Port-miou virus]	877	1	0.0	99.54%	DNA replication, recombination and repair
126	828	114481	115308	-	conserved putative membrane protein [Lausannevirus]	551	1	0.0	100.00%	Virion structure and morphogenesis
127	351	115359	115709	-	hypothetical protein [Kurlavirus BKC-1]	199	1	5e-64	78.45%	Uncharacterized
128	1215	115751	116965	+	conserved putative membrane protein [Lausannevirus]	824	1	0.0	100.00%	Virion structure and morphogenesis
129	531	116969	117499	-	hypothetical protein PMV_254 [Port-miou virus]	356	1	6e-124	99.43%	Uncharacterized
130	453	117551	118003	-	hypothetical protein LAU_0284 [Lausannevirus]	306	1	7e-105	100.00%	Uncharacterized
131	1950	118043	119992	+	putative glycosyltransferase [Port-miou virus]	1332	1	0.0	99.69%	Carbohydrate metabolism
132	450	120018	120467	+	hypothetical protein LAU_0286 [Lausannevirus]	305	1	2e-104	99.33%	Uncharacterized
133	471	120473	120943	+	conserved putative membrane protein [Lausannevirus]	326	1	9e-113	100.00%	Virion structure and morphogenesis
134	333	120940	121272	+	hypothetical protein LAU_0288 [Lausannevirus]	233	1	2e-77	100.00%	Uncharacterized
135	597	121287	121883	-	hypothetical protein LAU_0289 [Lausannevirus]	402	1	2e-141	100.00%	Uncharacterized
136	432	121926	122357	-	metallopeptidase WLM [Noumeavirus]	297	1	1e-101	98.60%	Protein metabolism
137	819	122390	123208	-	Nudix hydrolase [Lausannevirus]	568	1	0.0	100.00%	Transcription and RNA processing
138	1581	123280	124860	+	papain-like cysteine peptidase [Port-miou virus]	1088	1	0.0	100.00%	Protein metabolism
139	1257	124922	126178	+	conserved putative membrane protein [Lausannevirus]	845	1	0.0	100.00%	Virion structure and morphogenesis
140	534	126181	126714	+	hypothetical protein PMV_265 [Port-miou virus]	367	1	2e-128	100.00%	Uncharacterized
141	777	126741	127517	+	hypothetical protein PMV_266 [Port-miou virus]	535	1	0.0	100.00%	Uncharacterized
142	594	127532	128125	-	hypothetical protein LAU_0297 [Lausannevirus]	409	1	4e-144	100.00%	Uncharacterized	penton protein
143	1320	128701	130020	+	putative papain family cysteine protease [Lausannevirus]	918	1	0.0	100.00%	Protein metabolism
144	921	130145	131065	-	hypothetical protein LAU_0300 [Lausannevirus]	621	1	0.0	100.00%	Uncharacterized
145	672	131320	131991	-	SWIB/MDM2 domain-containing protein [Port-miou virus]	447	1	1e-158	100.00%	Host-virus interaction
146	897	132121	133017	+	hypothetical protein LAU_0303 [Lausannevirus]	601	1	0.0	100.00%	Uncharacterized
147	864	133064	133927	+	putative endonuclease 4 [Lausannevirus]	573	1	0.0	97.56%	DNA replication, recombination and repair
148	684	133965	134648	-	hypothetical protein PMV_274 [Port-miou virus]	449	1	3e-159	98.68%	Uncharacterized
149	1485	135018	136502	+	putative Vsr/MutH/archaeal HJR family endonuclease [Port-miou virus]	959	1	0.0	94.13%	DNA replication, recombination and repair
150	657	136560	137216	-	hypothetical protein [Kurlavirus BKC-1]	443	1	6e-157	97.71%	Uncharacterized
151	408	137472	137879	-	hypothetical protein LAU_0311 [Lausannevirus]	276	1	4e-93	100.00%	Uncharacterized
152	342	137961	138302	+	hypothetical protein PMV_279 [Port-miou virus]	230	1	3e-76	100.00%	Uncharacterized
153	630	138563	139192	+	hypothetical protein LAU_0314 [Lausannevirus]	429	1	6e-152	100.00%	Uncharacterized
154	447	139502	139948	+	putative translation initiation factor [Tunisvirus fontaine2]	280	1	1e-94	93.92%	Translation
155	1017	139954	140970	-	hypothetical protein LAU_0317 [Lausannevirus]	479	0.68	7e-169	99.13%	Uncharacterized
156	324	141030	141353	+	hypothetical protein LAU_0319 [Lausannevirus]	193	0.86	9e-62	100.00%	Uncharacterized
157	510	141350	141859	-	hypothetical protein LAU_0320 [Lausannevirus]	354	1	2e-123	100.00%	Uncharacterized
158	3405	141935	145339	-	putative early transcription factor large subunit [Port-miou virus]	2308	1	0.0	99.82%	Transcription and RNA processing
159	669	145377	146045	+	conserved putative secreted protein [Lausannevirus]	442	1	2e-156	99.55%	Uncharacterized
160	681	146066	146746	-	hypothetical protein PMV_290 [Port-miou virus]	459	1	5e-163	99.56%	Uncharacterized
161	399	147052	147450	+	disulfide oxidoreductase [Lausannevirus]	274	1	4e-93	98.48%	Other metabolic functions
162	381	147490	147870	+	hypothetical protein LAU_0326 [Lausannevirus]	251	1	7e-84	100.00%	Uncharacterized
163	1410	148073	149482	+	hypothetical protein PMV_295 [Port-miou virus]	882	1	0.0	99.79%	Uncharacterized
164	555	149538	150092	+	putative thioredoxin [Lausannevirus]	380	1	5e-133	99.46%	Other metabolic functions
165	2394	150140	152533	+	putative mRNA-capping enzyme [Lausannevirus]	1634	1	0.0	99.87%	Transcription and RNA processing
166	993	152843	153835	+	putative DNA repair exonuclease [Lausannevirus]	686	1	0.0	100.00%	DNA replication, recombination and repair
167	2097	153911	156007	+	Myosin_tail_1 domain-containing protein [Port-miou virus]	1433	1	0.0	100.00%	Other metabolic functions
168	858	156410	157267	-	restriction endonuclease [Insectomime virus]	815	0.99	2e-144	74.73%	Host-virus interaction
169	1488	157355	158842	+	XRN1 5'-3' exoribonuclease [Lausannevirus]	1023	1	0.0	99.39%	DNA replication, recombination and repair
170	408	158866	159273	-	hypothetical protein LAU_0338 [Lausannevirus]	278	1	3e-94	100.00%	Uncharacterized
171	360	159290	159649	+	hypothetical protein LAU_0339 [Lausannevirus]	245	1	5e-82	100.00%	Uncharacterized
172	885	159711	160595	+	putative glycosyltransferase [Lausannevirus]	609	1	0.0	99.32%	Carbohydrate metabolism
173	651	160730	161380	-	putative ankyrin repeat-containing protein [Lausannevirus]	448	1	3e-159	100.00%	Miscellaneous
174	429	161436	161864	+	thioredoxin [Port-miou virus]	296	1	2e-101	100.00%	Other metabolic functions
175	375	161894	162268	+	hypothetical protein LAU_0343 [Lausannevirus]	256	1	5e-86	99.19%	Uncharacterized
176	447	162295	162741	+	putative inactivated thioredoxin/glutaredoxin [Lausannevirus]	308	1	4e-106	100.00%	Other metabolic functions
177	3390	162764	166153	-	DNA polymerase delta catalytic subunit [Port-miou virus]	2326	1	0.0	99.91%	DNA replication, recombination and repair
178	1440	166206	167645	+	ankyrin repeat-containing protein [Port-miou virus]	986	1	0.0	100.00%	Miscellaneous
179	522	167833	168354	-	hypothetical protein PMV_313 [Port-miou virus]	351	1	6e-122	98.27%	Uncharacterized
180	321	168541	168861	-	putative secreted protein [Lausannevirus]	219	1	4e-72	100.00%	Uncharacterized
181	600	168875	169474	+	putative membrane protein [Port-miou virus]	400	1	9e-141	100.00%	Virion structure and morphogenesis
182	723	169630	170352	-	hypothetical protein LAU_0351 [Lausannevirus]	493	1	3e-176	100.00%	Uncharacterized
183	1041	170406	171446	-	putative transcription factor A2-like protein [Lausannevirus]	714	1	0.0	100.00%	Transcription and RNA processing
184	1425	171560	172984	+	major capsid protein [Lausannevirus]	972	1	0.0	100.00%	Virion structure and morphogenesis
185	585	173068	173652	-	hypothetical protein B1750_gp115 [Noumeavirus]	304	1	6e-103	74.74%	Uncharacterized
186	1233	173696	174928	-	hypothetical protein B1750_gp114 [Noumeavirus]	672	1	0.0	79.27%	Uncharacterized
187	327	174968	175294	-	hypothetical protein ISTM_59 [Insectomime virus]	140	0.66	4e-41	91.67%	Uncharacterized
188	477	175327	175803	+	hypothetical protein B1750_gp107 [Noumeavirus]	111	0.77	5e-28	47.97%	Uncharacterized
189	504	175841	176344	+	hypothetical protein LAU_0356 [Lausannevirus]	345	1	5e-120	99.40%	Uncharacterized
190	456	176397	176852	-	hypothetical protein LAU_0357 [Lausannevirus]	301	1	7e-103	99.34%	Uncharacterized
191	393	177169	177561	+	hypothetical protein PMV_322 [Port-miou virus]	270	1	2e-90	98.46%	Uncharacterized
192	588	177631	178218	+	putative serine/threonine protein kinase [Lausannevirus]	399	1	4e-140	99.49%	Signal transduction regulation
193	618	178271	178888	+	hypothetical protein PMV_324 [Port-miou virus]	418	1	2e-147	99.51%	Uncharacterized
194	591	178959	179549	+	putative serine/threonine protein kinase [Lausannevirus]	405	1	7e-143	100.00%	Signal transduction regulation
195	597	179924	180520	-	hypothetical protein PMV_327 [Port-miou virus]	411	1	6e-145	99.49%	Uncharacterized
196	438	180565	181002	+	hypothetical protein LAU_0364 [Lausannevirus]	293	1	5e-100	97.30%	Uncharacterized
197	405	181076	181480	+	conserved MORN repeat-containing protein [Lausannevirus]	277	1	4e-94	99.25%	Miscellaneous
198	585	181671	182255	-	hypothetical protein LAU_0366 [Lausannevirus]	260	0.65	6e-85	98.44%	Uncharacterized
199	708	182306	183013	-	hypothetical protein LAU_0367 [Lausannevirus]	494	1	1e-176	99.57%	Uncharacterized
200	1443	183067	184509	+	putative calcineurin-like phosphoesterase [Lausannevirus]	990	1	0.0	99.38%	Other metabolic functions
201	921	184558	185478	-	putative nuclease [Lausannevirus]	633	1	0.0	100.00%	DNA replication, recombination and repair
202	1461	185589	187049	+	hypothetical protein LAU_0370 [Lausannevirus]	905	1	0.0	98.97%	Uncharacterized
203	723	187125	187847	+	hypothetical protein LAU_0371 [Lausannevirus]	487	1	1e-173	99.58%	Uncharacterized
204	453	187914	188366	+	hypothetical protein LAU_0372 [Lausannevirus]	312	1	3e-107	99.33%	Uncharacterized
205	765	188386	189150	-	putative serine/threonine protein kinase [Lausannevirus]	527	1	0.0	100.00%	Signal transduction regulation
206	399	189138	189536	-	putative Vsr/MutH/archaeal HJR family endonuclease [Lausannevirus]	268	1	1e-90	100.00%	DNA replication, recombination and repair
207	633	189741	190373	-	putative serine/threonine protein kinase [Lausannevirus]	434	1	9e-154	100.00%	Signal transduction regulation
208	411	190386	190796	-	hypothetical protein LAU_0377 [Lausannevirus]	278	1	3e-94	100.00%	Uncharacterized
209	921	191324	192244	-	hypothetical protein PMV_342 [Port-miou virus]	630	1	0.0	99.67%	Uncharacterized
210	384	192257	192640	+	hypothetical protein LAU_0381 [Lausannevirus]	253	1	7e-85	100.00%	Uncharacterized
211	630	192906	193535	-	hypothetical protein PMV_345 [Port-miou virus]	428	1	2e-151	100.00%	Uncharacterized
212	612	193570	194181	+	putative peptidoglycan peptidase [Lausannevirus]	410	1	2e-144	100.00%	Protein metabolism
213	597	194210	194806	+	hypothetical protein LAU_0385 [Lausannevirus]	408	1	5e-144	99.49%	Uncharacterized
214	369	194806	195174	+	hypothetical protein B1750_gp080 [Noumeavirus]	247	1	1e-82	93.44%	Uncharacterized
215	834	195196	196029	-	histone H2B/H2A fusion protein [Port-miou virus]	545	1	0.0	99.64%	DNA replication, recombination and repair
216	654	196128	196781	+	histone H3-like protein [Lausannevirus]	433	1	4e-153	99.54%	DNA replication, recombination and repair
217	384	196968	197351	-	hypothetical protein LAU_0389 [Lausannevirus]	256	1	5e-86	100.00%	Uncharacterized
218	948	197436	198383	-	hypothetical protein PMV_353 [Port-miou virus]	648	1	0.0	98.73%	Uncharacterized
219	1293	198851	200143	-	restriction endonuclease [Brazilian marseillevirus]	554	0.99	0.0	62.06%	Host-virus interaction
220	306	200278	200583	+	hypothetical protein LAU_0393 [Lausannevirus]	199	1	2e-64	99.01%	Uncharacterized
221	1524	200607	202130	-	conserved putative restriction endonuclease [Melbournevirus]	820	0.98	0.0	78.60%	Host-virus interaction
222	1410	202208	203617	-	AAA-type ATPase [Tunisvirus fontaine2]	904	1	0.0	91.51%	DNA replication, recombination and repair
223	348	203877	204224	+	ubiquitin-like protein [Lausannevirus]	237	1	8e-79	100.00%	Protein metabolism
224	339	204882	205220	+	hypothetical protein PMV_359 [Port-miou virus]	72.4	0.51	1e-13	94.83%	Uncharacterized
225	444	205242	205685	-	hypothetical protein LAU_0399 [Lausannevirus]	269	0.93	6e-90	99.27%	Uncharacterized
226	2601	205715	208315	-	AAA-family ATPase [Lausannevirus]	1777	1	0.0	99.65%	DNA replication, recombination and repair
227	1764	208361	210124	-	putative helicase [Lausannevirus]	1219	1	0.0	99.66%	DNA replication, recombination and repair
228	2538	210194	212731	+	hypothetical protein PMV_362 [Port-miou virus]	1710	0.99	0.0	99.29%	Uncharacterized
229	399	213211	213609	-	hypothetical protein LAU_0404 [Lausannevirus]	268	1	2e-90	100.00%	Uncharacterized
230	804	213649	214452	-	putative CDC123-like protein [Lausannevirus]	542	1	0.0	99.63%	Miscellaneous
231	1209	214474	215682	-	uracil-DNA glycosylase [Lausannevirus]	823	1	0.0	99.75%	DNA replication, recombination and repair
232	414	215722	216135	-	hypothetical protein LAU_0407 [Lausannevirus]	281	1	1e-95	100.00%	Uncharacterized
233	681	216163	216843	-	hypothetical protein LAU_0408 [Lausannevirus]	464	1	3e-165	100.00%	Uncharacterized
234	591	216867	217457	+	conserved putative secreted protein [Lausannevirus]	404	1	3e-142	100.00%	Uncharacterized
235	474	217480	217953	-	hypothetical protein LAU_0410 [Lausannevirus]	311	1	1e-106	99.36%	Uncharacterized
236	450	218004	218453	-	hypothetical protein PMV_370 [Port-miou virus]	306	1	5e-105	99.33%	Uncharacterized
237	330	218783	219112	+	hypothetical protein LAU_0413 [Lausannevirus]	226	1	1e-74	99.08%	Uncharacterized
238	591	219544	220134	+	hypothetical protein B1750_gp053 [Noumeavirus]	309	1	7e-105	75.00%	Uncharacterized
239	462	220259	220720	+	dehydrogenases with different specificities [Kurlavirus BKC-1]	234	0.94	8e-77	80.00%	Other metabolic functions
240	588	220857	221444	-	restriction endonuclease [Insectomime virus]	358	1	6e-121	86.54%	Host-virus interaction
241	357	221657	222013	-	restriction endonuclease [Insectomime virus]	217	0.84	9e-48	73.08%	Host-virus interaction
242	300	222072	222371	-	hypothetical protein PMV_377 [Port-miou virus]	172	1	2e-53	95.96%	Uncharacterized
243	1623	222450	224072	+	HNH homing endonuclease [Lausannevirus]	1047	1	0.0	95.74%	Host-virus interaction
244	309	224094	224402	-	hypothetical protein LAU_0419 [Lausannevirus]	211	1	4e-69	100.00%	Uncharacterized
245	828	224432	225259	-	hypothetical protein LAU_0420 [Lausannevirus]	568	1	0.0	99.64%	Uncharacterized
246	597	225308	225904	+	DNA-directed RNA polymerase subunit RPB5 [Lausannevirus]	405	1	8e-143	100.00%	Transcription and RNA processing
247	570	226440	227009	+	hypothetical protein LAU_0424 [Lausannevirus]	386	1	3e-135	99.47%	Uncharacterized
248	315	227045	227359	-	hypothetical protein LAU_0425 [Lausannevirus]	213	1	8e-70	99.04%	Uncharacterized
249	738	227363	228100	-	hypothetical protein LAU_0426 [Lausannevirus]	488	1	1e-173	96.33%	Uncharacterized
250	1341	228152	229492	-	dihydrofolate reductase-thymidylate synthase [Lausannevirus]	929	1	0.0	99.55%	Other metabolic functions
251	1182	229783	230964	-	hypothetical protein LAU_0429 [Lausannevirus]	686	1	0.0	86.01%	Uncharacterized
252	1149	230989	232137	-	hypothetical protein LAU_0430 [Lausannevirus]	711	1	0.0	90.05%	Uncharacterized
253	450	232166	232615	-	hypothetical protein LAU_0431 [Lausannevirus]	221	1	2e-71	79.19%	Uncharacterized
254	1809	232857	234665	+	hypothetical protein A9K97_gp290 [Tokyovirus A1]	590	0.99	0.0	60.28%	Uncharacterized
255	570	234695	235264	-	hypothetical protein PMV_393 [Port-miou virus]	255	0.97	1e-83	66.49%	Uncharacterized
256	927	235287	236213	-	hypothetical protein LAU_0434 [Lausannevirus]	484	1	2e-170	74.03%	Uncharacterized
257	513	236229	236741	+	hypothetical protein LAU_0435 [Lausannevirus]	288	0.91	2e-97	87.82%	Uncharacterized
258	2412	237326	239737	-	D5-like helicase-primase [Kurlavirus BKC-1]	764	0.97	0.0	49.30%	DNA replication, recombination and repair
259	540	240163	240702	-	hypothetical protein C8_57 [Cannes 8 virus]	184	0.97	1e-55	52.25%	Uncharacterized
260	480	240741	241220	-	hypothetical protein MAR_ORF058 [Marseillevirus marseillevirus]	173	0.98	4e-52	52.56%	Uncharacterized
261	846	241535	242380	+	hypothetical protein LAU_0437 [Lausannevirus]	124	1	3e-30	36.55%	Uncharacterized
262	474	242627	243100	-	hypothetical protein MEL_054 [Melbournevirus]	167	0.98	9e-50	55.76%	Uncharacterized
263	369	243404	243772	+	hypothetical protein D1R32_gp379 [Tunisvirus fontaine2]	91.3	0.99	1e-20	42.96%	Uncharacterized
264	327	243835	244161	+	No significant similarity found	-	-	-	-	Uncharacterized
265	474	244809	245282	+	No significant similarity found	-	-	-	-	Uncharacterized
266	432	245652	246083	-	hypothetical protein PMV_400 [Port-miou virus]	285	1	4e-97	96.50%	Uncharacterized
267	450	246529	246978	-	hypothetical protein PMV_402 [Port-miou virus]	297	1	2e-101	100.00%	Uncharacterized
268	375	247031	247405	+	hypothetical protein LAU_0443 [Lausannevirus]	252	1	2e-84	99.19%	Uncharacterized
269	594	247441	248034	+	hypothetical protein LAU_0444 [Lausannevirus]	399	0.99	2e-140	99.49%	Uncharacterized
270	330	248075	248404	-	hypothetical protein LAU_0445 [Lausannevirus]	219	1	7e-72	99.08%	Uncharacterized
271	333	248518	248850	-	hypothetical protein LAU_0446 [Lausannevirus]	226	1	1e-74	100.00%	Uncharacterized
272	321	248874	249194	+	hypothetical protein PMV_407 [Port-miou virus]	216	1	9e-71	99.06%	Uncharacterized
273	309	249363	249671	-	hypothetical protein PMV_408 [Port-miou virus]	197	1	1e-63	100.00%	Uncharacterized
274	1023	249719	250741	+	hypothetical protein GMAR_ORF257 [Golden Marseillevirus]	281	0.59	2e-82	66.50%	Uncharacterized
275	630	250779	251408	-	hypothetical protein A3303_gp212 [Brazilian marseillevirus]	161	0.66	7e-47	56.12%	Uncharacterized
276	633	252017	252649	+	hypothetical protein A3303_gp214 [Brazilian marseillevirus]	201	0.65	1e-61	69.34%	Uncharacterized
277	1107	253264	254370	-	putative replication origin-binding protein [Brazilian marseillevirus]	364	0.62	6e-113	76.57%	DNA replication, recombination and repair
278	3309	254774	258082	-	conserved putative helicase [Tokyovirus A1]	1484	0.98	0.0	65.53%	DNA replication, recombination and repair
279	1482	258576	260057	+	hypothetical protein ISTM_437 [Insectomime virus]	691	0.95	0.0	71.91%	Uncharacterized
280	663	260133	260795	-	hypothetical protein LAU_0003 [Lausannevirus]	326	0.71	1e-110	98.09%	Uncharacterized
281	381	260865	261245	-	hypothetical protein LAU_0004 [Lausannevirus]	241	0.93	2e-80	99.15%	Uncharacterized
282	393	261269	261661	+	hypothetical protein LAU_0005 [Lausannevirus]	203	0.85	3e-65	88.29%	Uncharacterized
283	507	261688	262194	-	hypothetical protein LAU_0006 [Lausannevirus]	340	1	1e-117	100.00%	Uncharacterized
284	345	262232	262576	-	hypothetical protein PMV_007 [Port-miou virus]	234	1	8e-78	100.00%	Uncharacterized
285	366	262859	263224	+	hypothetical protein PMV_008 [Port-miou virus]	463	1	2e-76	100.00%	Uncharacterized
286	411	263569	263979	+	hypothetical protein LAU_0010 [Lausannevirus]	281	1	4e-94	97.06%	Uncharacterized
287	1152	264037	265188	+	hypothetical protein LAU_0011 [Lausannevirus]	768	1	0.0	100.00%	Uncharacterized
288	1179	265212	266390	+	hypothetical protein PMV_011 [Port-miou virus]	766	1	0.0	99.49%	Uncharacterized
289	360	266541	266900	-	No significant similarity found	-	-	-	-	Uncharacterized
290	3015	266897	269911	-	DNA-directed RNA polymerase subunit alpha [Port-miou virus]	2074	1	0.0	99.90%	Transcription and RNA processing
291	774	270045	270818	-	GIY-YIG catalytic domain-containing endonuclease [Marseillevirus Shanghai 1]	536	1	0.0	99.61%	DNA replication, recombination and repair
292	1467	271040	272506	-	DNA-directed RNA polymerase subunit alpha [Port-miou virus]	1006	1	0.0	100.00%	Transcription and RNA processing
293	960	272581	273540	-	WD-repeat containing protein [Port-miou virus]	654	1	0.0	99.69%	Miscellaneous
294	552	273563	274114	-	hypothetical protein PMV_017 [Port-miou virus]	366	1	9e-128	97.81%	Uncharacterized
295	786	274205	274990	-	hypothetical protein LAU_0018 [Lausannevirus]	525	1	0.0	99.62%	Uncharacterized
296	552	275147	275698	-	hypothetical protein A9K97_gp436 [Tokyovirus A1]	67.0	0.25	7e-10	65.96%	Uncharacterized
297	1161	275758	276918	-	hypothetical protein LAU_0022 [Lausannevirus]	771	0.99	0.0	98.69%	Uncharacterized
298	1152	276945	278096	-	hypothetical protein LAU_0023 [Lausannevirus]	755	1	0.0	97.65%	Uncharacterized
299	987	278224	279210	+	hypothetical protein LAU_0024 [Lausannevirus]	662	1	0.0	97.87%	Uncharacterized
300	1590	279407	280996	-	hypothetical protein LAU_0025 [Lausannevirus]	1036	1	0.0	98.30%	Uncharacterized
301	1182	281447	282628	-	hypothetical protein A9K97_gp015 [Tokyovirus A1]	512	0.99	1e-178	74.81%	Uncharacterized
302	1146	282653	283798	-	low complexity HA-like repeat protein [Tokyovirus A1]	664	0.99	0.0	86.84%	Miscellaneous
303	306	283847	284152	-	hypothetical protein LAU_0027 [Lausannevirus]	194	1	2e-62	97.03%	Uncharacterized
304	669	284176	284844	-	hypothetical protein LAU_0028 [Lausannevirus]	442	1	1e-156	98.20%	Uncharacterized
305	3729	284846	288574	+	DNA-directed RNA polymerase subunit 2 [Lausannevirus]	2599	1	0.0	100.00%	Transcription and RNA processing
306	1812	288693	290504	+	hypothetical protein LAU_0030 [Lausannevirus]	1225	1	0.0	99.17%	Uncharacterized
307	654	290579	291232	+	hypothetical protein LAU_0031 [Lausannevirus]	456	1	4e-162	100.00%	Uncharacterized
308	1167	291448	292614	+	putative DHH superfamily phosphohydrolase [Port-miou virus]	800	1	0.0	99.48%	Other metabolic functions
309	564	292629	293192	-	DHH superfamily phosphohydrolase [Port-miou virus]	377	1	4e-132	98.40%	Other metabolic functions
310	573	293224	293796	-	hypothetical protein LAU_0034 [Lausannevirus]	383	1	5e-134	97.89%	Uncharacterized
311	372	293832	294203	-	hypothetical protein LAU_0035 [Lausannevirus]	250	1	6e-84	99.19%	Uncharacterized
312	489	294243	294731	-	hypothetical protein PMV_036 [Port-miou virus]	330	1	4e-114	96.91%	Uncharacterized
313	1506	295148	296653	+	putative helicase [Insectomime virus]	973	0.98	0.0	96.15%	DNA replication, recombination and repair
314	1704	296667	298370	+	putative helicase [Insectomime virus]	1147	0.98	0.0	98.39%	DNA replication, recombination and repair
315	513	298652	299164	+	hypothetical protein LAU_0040 [Lausannevirus]	273	0.93	4e-91	82.50%	Uncharacterized
316	444	299410	299853	+	hypothetical protein B1750_gp426 [Noumeavirus]	206	0.99	9e-66	69.18%	Uncharacterized
317	921	300077	300997	-	putative mannosyltransferase [Port-miou virus]	619	0.98	0.0	99.67%	Other metabolic functions
318	1233	301382	302614	-	putative translation elongation factor 1-alpha [Lausannevirus]	832	1	0.0	99.51%	Translation
319	387	302618	303004	-	hypothetical protein B1750_gp421 [Noumeavirus]	260	1	1e-87	99.22%	Uncharacterized
320	510	303232	303741	+	histone H2A domain-containing protein [Lausannevirus]	342	1	9e-119	100.00%	DNA replication, recombination and repair
321	528	303761	304288	-	hypothetical protein PMV_048 [Port-miou virus]	363	1	8e-127	100.00%	Uncharacterized
322	378	304327	304704	+	putative mannosyltransferase OCH1-like protein [Port-miou virus]	262	1	2e-88	98.40%	Other metabolic functions
323	984	304711	305694	-	hypothetical protein PMV_050 [Port-miou virus]	590	1	0.0	79.05%	Uncharacterized
324	336	305728	306063	-	hypothetical protein LAU_0055 [Lausannevirus]	213	1	2e-69	95.50%	Uncharacterized
325	3342	306087	309428	-	DNA topoisomerase II [Lausannevirus]	2249	0.97	0.0	100.00%	DNA replication, recombination and repair
326	342	309437	309778	-	hypothetical protein LAU_0057 [Lausannevirus]	233	1	5e-77	99.12%	Uncharacterized
327	381	310334	310714	+	hypothetical protein LAU_0060 [Lausannevirus]	249	0.98	2e-83	99.19%	Uncharacterized
328	321	310746	311066	+	hypothetical protein ISTM_284 [Insectomime virus]	201	1	5e-65	91.59%	Uncharacterized
329	1008	311026	312033	-	hypothetical protein B1750_gp408 [Noumeavirus]	600	1	0.0	86.27%	Uncharacterized
330	315	313041	313355	-	hypothetical protein B1750_gp405 [Noumeavirus]	149	0.95	4e-44	66.67%	Uncharacterized
331	435	313371	313805	-	ribonuclease H [Kurlavirus BKC-1]	244	0.98	4e-80	77.46%	Transcription and RNA processing
332	420	313876	314295	+	transmembrane domain-containing protein [Noumeavirus]	200	1	3e-63	91.37%	Uncharacterized
333	345	315085	315429	-	hypothetical protein PMV_062 [Port-miou virus]	219	1	5e-72	94.74%	Uncharacterized
334	333	315455	315787	-	hypothetical protein LAU_0068 [Lausannevirus]	199	0.9	5e-63	96.00%	Uncharacterized
335	510	316084	316593	-	hypothetical protein LAU_0069 [Lausannevirus]	338	1	3e-117	97.11%	Uncharacterized
336	693	316721	317413	+	conserved putative membrane protein [Lausannevirus]	473	1	1e-168	100.00%	Virion structure and morphogenesis
337	609	317602	318210	+	hypothetical protein LAU_0072 [Lausannevirus]	400	1	9e-141	98.02%	Uncharacterized
338	459	318224	318682	+	hypothetical protein LAU_0073 [Lausannevirus]	306	1	3e-105	100.00%	Uncharacterized
339	543	318712	319254	+	hypothetical protein LAU_0074 [Lausannevirus]	361	1	8e-126	98.89%	Uncharacterized
340	468	319280	319747	+	dual specificity protein phosphatase [Port-miou virus]	323	1	1e-111	100.00%	Signal transduction regulation
341	336	319749	320084	+	hypothetical protein LAU_0076 [Lausannevirus]	231	1	8e-77	99.10%	Uncharacterized
342	4425	320180	324604	+	serine/threonine-protein kinase [Lausannevirus]	3024	1	0.0	99.73%	Signal transduction regulation
343	615	324650	325264	+	metal-dependent phosphohydrolase [Insectomime virus]	415	1	3e-146	97.55%	Other metabolic functions
344	672	325282	325953	-	hypothetical protein LAU_0079 [Lausannevirus]	424	1	2e-149	92.83%	Uncharacterized
345	858	326039	326896	+	hypothetical protein LAU_0080 [Lausannevirus]	561	1	0.0	95.44%	Uncharacterized
346	687	326902	327588	-	hypothetical protein PMV_075 [Port-miou virus]	476	1	1e-169	100.00%	Uncharacterized
347	396	327626	328021	+	hypothetical protein LAU_0082 [Lausannevirus]	265	1	3e-89	99.24%	Uncharacterized
348	321	328206	328526	+	hypothetical protein ISTM_383 [Insectomime virus]	84.0	0.6	6e-18	67.19%	Uncharacterized
349	456	328567	329022	+	hypothetical protein LAU_0085 [Lausannevirus]	309	1	4e-106	100.00%	Uncharacterized
350	360	329036	329395	+	hypothetical protein LAU_0086 [Lausannevirus]	234	1	1e-77	99.16%	Uncharacterized
351	495	329392	329886	+	hypothetical protein LAU_0087 [Lausannevirus]	281	0.87	4e-95	97.20%	Uncharacterized
352	900	330218	331117	+	hypothetical protein PMV_081 [Port-miou virus]	570	1	0.0	91.64%	Uncharacterized
353	609	331505	332113	+	hypothetical protein A3303_gp118 [Brazilian marseillevirus]	211	1	5e-66	52.68%	Uncharacterized
354	570	332331	332900	+	highly derived D5-like helicase-primase [Brazilian marseillevirus]	321	0.92	9e-102	86.93%	DNA replication, recombination and repair
355	366	333075	333440	+	highly derived D5-like helicase-primase [Brazilian marseillevirus]	169	0.99	3e-46	64.46%	DNA replication, recombination and repair
356	528	333757	334284	+	hypothetical protein A3303_gp117 [Brazilian marseillevirus]	169	0.85	3e-50	62.67%	Uncharacterized
357	408	334326	334733	+	hypothetical protein A3303_gp065 [Brazilian marseillevirus]	134	0.97	2e-37	60.61%	Uncharacterized
358	459	335094	335552	+	dUTP diphosphatase [Brazilian marseillevirus]	218	1	6e-70	75.66%	Nucleotide metabolism
359	303	335967	336269	-	hypothetical protein A3303_gp061 [Brazilian marseillevirus]	132	1	2e-37	61.39%	Uncharacterized
360	378	336779	337156	+	hypothetical protein LAU_0093 [Lausannevirus]	184	1	2e-57	68.00%	Uncharacterized
361	387	337443	337829	-	hypothetical protein LAU_0095 [Lausannevirus]	157	1	5e-47	63.28%	Uncharacterized
362	336	337881	338216	+	hypothetical protein LAU_0096 [Lausannevirus]	157	1	2e-47	74.14%	Uncharacterized
363	546	338338	338883	+	deoxyuridine 5'-triphosphate nucleotidohydrolase [Insectomime virus]	335	1	7e-115	91.71%	Nucleotide metabolism
364	465	338903	339367	-	hypothetical protein ISTM_343 [Insectomime virus]	253	1	2e-83	81.41%	Uncharacterized
365	615	340210	340824	-	hypothetical protein PMV_089 [Port-miou virus]	407	1	2e-143	99.02%	Uncharacterized
366	513	340849	341361	+	hypothetical protein LAU_0104 [Lausannevirus]	345	1	1e-119	100.00%	Uncharacterized
367	480	341397	341876	+	hypothetical protein PMV_091 [Port-miou virus]	322	1	5e-111	98.74%	Uncharacterized
368	300	342143	342442	+	hypothetical protein LAU_0107 [Lausannevirus]	194	1	3e-62	100.00%	Uncharacterized
369	1008	342460	343467	-	putative glycosyltransferase [Lausannevirus]	697	1	0.0	100.00%	Carbohydrate metabolism
370	444	343502	343945	-	hypothetical protein PMV_095 [Port-miou virus]	301	1	3e-103	98.64%	Uncharacterized
371	369	343982	344350	+	conserved putative secreted protein [Lausannevirus]	205	0.89	7e-66	88.07%	Uncharacterized
372	450	344355	344804	-	hypothetical protein LAU_0111 [Lausannevirus]	293	1	5e-100	93.29%	Uncharacterized
373	783	344836	345618	-	ankyrin repeat-containing protein [Lausannevirus]	540	1	0.0	100.00%	Miscellaneous
374	1269	345605	346873	-	ATP-dependent DNA ligase [Lausannevirus]	864	1	0.0	99.76%	DNA replication, recombination and repair
375	432	346906	347337	-	hypothetical protein LAU_0114 [Lausannevirus]	287	1	1e-97	98.60%	Uncharacterized
376	1527	347739	349265	-	autotransporter adhesin [Lausannevirus]	661	1	0.0	73.37%	Miscellaneous
377	993	349277	350269	-	hypothetical protein LAU_0118 [Lausannevirus]	495	1	2e-174	78.18%	Uncharacterized
378	543	350370	350912	+	putative membrane protein [Port-miou virus]	374	1	1e-130	99.44%	Virion structure and morphogenesis
379	396	350931	351326	-	hypothetical protein PMV_106 [Port-miou virus]	272	1	3e-92	100.00%	Uncharacterized
380	792	351428	352219	+	hypothetical protein LAU_0121 [Lausannevirus]	544	1	0.0	99.24%	Uncharacterized
381	531	352242	352772	+	hypothetical protein LAU_0122 [Lausannevirus]	363	1	2e-126	100.00%	Uncharacterized
382	471	353162	353632	+	hypothetical protein LAU_0125 [Lausannevirus]	320	1	3e-110	98.72%	Uncharacterized
383	546	354326	354871	+	hypothetical protein PMV_112 [Port-miou virus]	372	1	6e-130	100.00%	Uncharacterized
384	1038	354889	355926	+	putative serine/threonine protein kinase [Port-miou virus]	719	1	0.0	99.71%	Signal transduction regulation
385	1377	355945	357321	+	putative amine oxidase [Port-miou virus]	940	1	0.0	99.78%	Other metabolic functions
386	447	357334	357780	+	hypothetical protein LAU_0132 [Lausannevirus]	300	1	7e-103	99.32%	Uncharacterized
387	651	358031	358681	+	putative serine/threonine protein kinase [Lausannevirus]	440	1	5e-156	99.54%	Signal transduction regulation
388	1197	358742	359938	+	hypothetical protein PMV_117 [Port-miou virus]	808	1	0.0	99.75%	Uncharacterized

### Sheet: BLASTp - ORFans 2024
ORF	Lenght (nt)	Start	Stop	Strand	Best hit BLASTp (database: nr; expect threshold: 0.001)	Score	Query cover	e-value	Identity	Predicted function
264	327	243835	244161	+	No significant similarity found	-	-	-	-	New ORFan
265	474	244809	245282	+	No significant similarity found	-	-	-	-	New ORFan
289	360	266541	266900	-	No significant similarity found	-	-	-	-	New ORFan

### Sheet: Analysis
		Vírus	Number of hits	%		Predicted funcion	Number of hits			NCVOG	Number of proteins
Sequence lenght: 359.967 bp		[Lausannevirus]	224	0.57732		ORFans/Hypothetical proteins	251
G-C content: 42.80 %		[Port-miou virus]	102	0.262887		New ORFans	3			Uncharacterized	260
Number of ORFs (GeneMarkS): 388		[Noumeavirus]	14	0.0360825		Histones	3			DNA replication, recombination and repair	37
ORFs lenght: 300 - 4578 nt		[Brazilian marseillevirus]	12	0.0309278		Translation factors	3			Other metabolic functions	16
tRNAs (ARAGORN): 0		[Insectomime virus]	12	0.0309278		Nucleases	17			Transcription and RNA processing	14
aminoacyl tRNA synthetases: 0		[Kurlavirus BKC-1]	6	0.0154639		Kinases	14			Signal transduction regulation	13
		[Tokyovirus A1]	5	0.0128866		DNA replication	9			Miscellaneous	10
		[Tunisvirus fontaine2]	3	0.00773196		Transcription	8			Virion structure and morphogenesis	10
		[Cannes 8 virus]	2	0.00515464		Helicases	7			Host-virus interaction	8
		[Melbournevirus]	2	0.00515464		Gycosylation	5			Nucleotide metabolism	6
		[Marseillevirus marseillevirus]	1	0.00257732		DNA repair	3			Protein metabolism	5
		[Golden Marseillevirus]	1	0.00257732		Lipid metabolism	3			Lipid metabolism	3
		[Marseillevirus Shanghai 1]	1	0.00257732		Chaperone	1			Translation	3
		No significant similarity found	3	0.00773196		Topoisomerases	1			Carbohydrate metabolism	3
		Total	388							Total	388
